# Deep multitask learning of gene risk for comorbid neurodevelopmental disorders

**DOI:** 10.1101/2020.06.13.150201

**Authors:** Ilayda Beyreli, Oguzhan Karakahya, A. Ercument Cicek

## Abstract

Autism Spectrum Disorder (ASD) and Intellectual Disability (ID) are comorbid neurodevelopmental disorders with complex genetic architectures. Despite large-scale sequencing studies only a fraction of the risk genes were identified for both. Here, we present a novel network-based gene risk prioritization algorithm named DeepND that performs cross-disorder analysis to improve prediction power by exploiting the comorbidity of ASD and ID via multitask learning. Our model leverages information from gene coexpression networks that model human brain development using graph convolutional neural networks and learns which spatio-temporal neurovelopmental windows are important for disorder etiologies. We show that our approach substantially improves the state-of-the-art prediction power in both single-disorder and cross-disorder settings. DeepND identifies prefrontal and primary motor-somatosensory cortex brain region, and periods from early fetal to mid fetal periods and from early childhood to young adulthood as the highest neurodevelopmental risk windows for both ASD and ID. Finally, we investigate frequent ASD and ID associated copy number variation regions and report our findings for several susceptibility gene candidates. DeepND can be generalized to analyze any combinations of comorbid disorders and is released at http://github.com/ciceklab/deepnd.
