## Supplementary Table 4 for "Deep multitask learning of gene risk for comorbid neurodevelopmental disorders"

### Sheet: README
This file contains DeepND risk ranking of genes within 6 ASD-related (16p11.2, 15q11-13, 15q13.3, 1q21.1 and 22q11) (Krishnan et al., 2016) and 6 mental retardation related CNVs (16p11.2, 1q21.1, 22q11.21, 22q11.22, 16p13 and 17p11.2) (Mefford et al., 2009). These regions might confer risk for both disorders.
Each sheet displays the genes located in the related CNV region with their predicted risk probabilty by DeepND for both disorders.
CNV	ASD frequency (Krishnan et al.)	Frequency within 1010 ID individuals (Mefford et al., 2009)
16p11.2	0.58	0.58
15q11-13	0.2	0.2
15q13.3	0.2	0.2
1q21.1	0.18	0.18
22q11	0.18	0.18
22q11.21	-	-
22q11.21-22	-	-
16p13	-	-
17p11.2	-	-

### Sheet: 16p11.2
Gene ID	Gene Name	ASD Risk Probability	DeepND ASD Ranking	ASD Evidence Level	ID Risk Probability	DeepND ID Ranking	ID Evidence Level
9739	SETD1A	0.77512	116	E3-E4	0.622121	375	-
10847	SRCAP	0.755707	176	E1	0.663667	188	-
9344	TAOK2	0.687891	472	E2	0.564773	862	-
26470	SEZ6L2	0.679307	536	E3-E4	0.578937	695	-
23361	ZNF629	0.656173	725	-	0.570306	798	-
11151	CORO1A	0.642325	838	E1	0.637701	297	-
112755	STX1B	0.632654	939	-	0.549875	1080	-
11273	ATXN2L	0.626239	1011	-	0.516066	1751	-
112476	PRRT2	0.59783	1385	-	0.517967	1710	-
54620	FBXL19	0.597082	1398	-	0.475325	2965	-
9810	RNF40	0.59396	1445	-	0.499723	2154	-
9726	ZNF646	0.56406	1883	-	0.52008	1671	-
64319	FBRS	0.559075	1959	-	0.486273	2591	-
92595	ZNF764	0.544602	2265	-	0.51087	1863	-
253980	KCTD13	0.53515	2466	E3-E4	0.541086	1218	-
253982	ASPHD1	0.511162	3006	-	0.468189	3261	-
388228	SBK1	0.50317	3232	-	0.422024	8936	-
23214	XPO6	0.494579	3461	-	0.431455	4931	-
26000	TBC1D10B	0.471485	4202	-	0.430564	4984	-
7284	TUFM	0.469036	4293	-	0.478488	2853	-
83723	TLCD3B	0.467247	4354	-	0.457357	3692	-
5595	MAPK3	0.457595	4672	E3-E4	0.465322	3362	-
115509	ZNF689	0.457088	4698	-	0.436326	4665	-
4150	MAZ	0.454868	4788	-	0.451965	3920	-
6810	STX4	0.451356	4951	-	0.443418	4302	-
6818	SULT1A3	0.448189	5080	-	0.42937	5044	-
79724	ZNF768	0.446206	5158	-	0.427191	8662	-
22928	SEPHS2	0.4452	5210	-	0.441436	4414	-
197407	ZNF48	0.444666	5240	-	0.433082	4833	-
25970	SH2B1	0.444663	5241	-	0.38164	11606	-
83985	SPNS1	0.438753	5481	-	0.470384	3165	-
653557	BMS1P8	0.436623	5958	-	0.428674	5977	-
606551	UBE2MP1	0.436586	6627	-	0.428637	6921	-
28304	IGHV3OR16-12	0.436575	6883	-	0.428651	6532	-
283932	FBXL19-AS1	0.436571	6991	-	0.428632	7055	-
440352	SNX29P2	0.436564	7183	-	0.428681	5848	-
390688	CDC37P1	0.436563	7197	-	0.428609	7665	-
81893	SLC7A5P1	0.436557	7386	-	0.428643	6779	-
440359	YBX3P1	0.436524	8193	-	0.428679	5869	-
342426	ZNF720P1	0.436499	8643	-	0.428568	8317	-
729355	TP53TG3B	0.436423	9069	-	0.428601	7834	-
51333	ZNF771	0.433632	9232	-	0.402429	10156	-
90835	CCDC189	0.430351	9398	-	0.420989	9002	-
283933	ZNF843	0.428337	9489	-	0.382231	11568	-
146547	PRSS36	0.421161	9870	-	0.39222	10877	-
124411	ZNF720	0.41808	10052	-	0.39043	10981	-
8448	DOC2A	0.417334	10100	-	0.330738	15691	-
729264	TP53TG3D	0.417089	10110	-	0.395614	10607	-
283899	INO80E	0.413083	10367	-	0.408649	9740	-
10308	ZNF267	0.408218	10642	-	0.430141	5001	-
10423	CDIPT	0.403796	10903	-	0.453064	3875	-
100129631	IGHV2OR16-5	0.402041	11035	-	0.392602	10849	-
653390	RRN3P2	0.400073	11158	-	0.386177	11289	-
6817	SULT1A1	0.396995	11385	-	0.405425	9950	-
552900	BOLA2	0.395287	11500	-	0.391225	10931	-
440354	SMG1P2	0.392664	11697	-	0.386825	11249	-
146378	C16ORF92	0.389906	11919	-	0.381158	11641	-
653550	TP53TG3C	0.386859	12180	-	0.387213	11219	-
100289574	HERC2P4	0.38655	12205	-	0.358321	13401	-
5261	PHKG2	0.386436	12217	Negative	0.465282	3366	Negative
10421	CD2BP2	0.382721	12497	-	0.38787	11166	-
1731	SEPTIN1	0.382464	12518	-	0.360895	13164	-
65988	ZNF747	0.38103	12651	-	0.359918	13236	-
79759	ZNF668	0.379381	12806	-	0.35208	13921	-
100132341	CLUHP3	0.378588	12872	-	0.337969	15088	-
728888	NPIPB11	0.378209	12906	-	0.364971	12865	-
654483	BOLA2B	0.371336	13473	-	0.353824	13779	-
226	ALDOA	0.371109	13491	-	0.388134	11143	-
595101	SMG1P5	0.369949	13592	-	0.359363	13292	-
24150	TP53TG3	0.367116	13832	-	0.349913	14106	-
79798	ARMC5	0.363731	14127	-	0.398079	10452	-
445329	SULT1A4	0.360547	14381	-	0.350482	14063	-
6524	SLC5A2	0.357884	14647	Negative	0.402333	10168	Negative
83719	YPEL3	0.356026	14805	-	0.36123	13138	-
10295	BCKDK	0.35533	14872	E1	0.435253	4728	-
2521	FUS	0.353318	15070	Negative	0.345201	14493	Negative
84148	KAT8	0.351291	15241	-	0.317868	16860	-
64755	C16ORF58	0.351164	15251	-	0.334768	15364	-
84901	NFATC2IP	0.350015	15349	-	0.318333	16814	-
677813	SNORA30	0.349849	15360	-	0.326962	16029	-
613037	NPIPB13	0.347893	15564	-	0.33391	15426	-
6799	SULT1A2	0.345129	15798	-	0.325773	16154	-
79874	RABEP2	0.343719	15921	-	0.351243	14006	-
8663	EIF3C	0.339573	16282	-	0.323164	16388	-
79077	DCTPP1	0.337147	16480	-	0.353277	13815	-
6911	TBX6	0.33217	16955	-	0.313343	17228	-
78994	PRR14	0.329932	17173	-	0.257993	21649	-
8479	HIRIP3	0.327749	17386	-	0.308089	17662	-
6693	SPN	0.327158	17440	-	0.305309	17899	-
146540	ZNF785	0.324286	17691	-	0.280761	19937	-
283897	C16ORF54	0.324051	17713	-	0.284341	19633	-
440353	NPIPB12	0.316524	18404	-	0.302343	18137	-
440356	CDIPTOSP	0.315444	18519	-	0.284797	19595	-
79001	VKORC1	0.313415	18694	-	0.355681	13604	-
5531	PPP4C	0.311854	18837	-	0.34092	14835	-
79008	SLX1B	0.308576	19123	-	0.264073	21222	-
548593	SLX1A	0.305966	19346	-	0.279137	20069	-
1489	CTF1	0.305638	19378	-	0.314658	17129	-
9274	BCL7C	0.300687	19780	-	0.295418	18716	-
317702	VN1R3	0.298777	19938	-	0.285378	19556	-
386757	SLC6A10P	0.297727	20040	-	0.290775	19119	-
653808	ZG16	0.295926	20189	-	0.275063	20381	-
728734	NPIPB8	0.290117	20682	-	0.267668	20957	-
5652	PRSS8	0.285359	21036	-	0.267734	20954	-
124446	TMEM219	0.282613	21245	-	0.278008	20157	-
146542	ZNF688	0.281899	21307	-	0.284146	19655	-
112869	SGF29	0.279311	21485	-	0.298243	18476	-
29895	MYLPF	0.275361	21754	-	0.241103	22726	-
1339	COX6A2	0.274265	21817	-	0.244602	22521	-
493829	TRIM72	0.274145	21826	-	0.247247	22359	-
3684	ITGAM	0.259697	22819	-	0.190005	24973	-
3687	ITGAX	0.258736	22877	-	0.213647	24119	-
93129	ORAI3	0.257248	22979	-	0.275521	20337	-
730196	VN1R64P	0.254789	23127	-	0.229699	23350	-
79447	PAGR1	0.254223	23155	-	0.249598	22214	-
3835	KIF22	0.251631	23300	-	0.278647	20104	-
649159	LINC00273	0.242986	23774	-	0.217587	23928	-
23475	QPRT	0.23887	23968	-	0.250049	22184	-
26471	NUPR1	0.237621	24015	-	0.209778	24299	-
487	ATP2A1	0.226694	24455	Negative	0.21723	23952	Negative
3681	ITGAD	0.222282	24619	-	0.184799	25091	-
29108	PYCARD	0.222045	24628	-	0.2184	23890	-
3683	ITGAL	0.217633	24749	-	0.180296	25199	-
79153	GDPD3	0.217571	24752	-	0.210498	24260	-
339105	PRSS53	0.215602	24808	-	0.212828	24163	-
260434	PYDC1	0.210008	24996	-	0.196693	24759	-
80270	HSD3B7	0.185743	25465	Negative	0.180021	25205	Negative
51327	AHSP	0.181279	25513	-	0.170163	25399	-
7041	TGFB1I1	0.171925	25617	-	0.183675	25125	-
9961	MVP	0.168804	25642	-	0.165425	25482	-
930	CD19	0.156932	25723	Negative	0.156831	25576	Negative

### Sheet: 15q11-13
Gene ID	Gene Name	ASD Risk Probability	DeepND ASD Ranking	ASD Evidence Level	ID Risk Probability	DeepND ID Ranking	ID Evidence Level
2562	GABRB3	0.69765	409	E1	0.61206	447	-
7337	UBE3A	0.653162	753	E1	0.454636	3807	-
2567	GABRG3	0.653052	754	E2	0.679625	138	-
54551	MAGEL2	0.576281	1705	E1	0.470367	3166	-
123606	NIPA1	0.509165	3064	E3-E4	0.495979	2275	-
4692	NDN	0.49868	3344	-	0.452973	3878	-
114791	TUBGCP5	0.481467	3842	E3-E4	0.532265	1389	-
2558	GABRA5	0.458229	4656	-	0.405639	9932	-
339005	WHAMMP3	0.454822	4791	-	0.410487	9638	-
440243	GOLGA6L22	0.43672	5593	-	0.428677	5932	-
646090	RHPN2P1	0.436645	5760	-	0.428744	5160	-
692236	SNORD116@	0.436616	6070	-	0.428684	5788	-
347745	PWAR4	0.436606	6201	-	0.428678	5895	-
100422844	MIR3118-3	0.436599	6348	-	0.428634	7011	-
3653	IPW	0.436598	6358	-	0.428724	5248	-
8123	PWAR5	0.436579	6801	-	0.428733	5197	-
347746	PWARSN	0.436567	7099	-	0.428662	6272	-
100132101	HERC2P7	0.436561	7271	-	0.428717	5318	-
100422949	MIR3118-2	0.436557	7373	-	0.428605	7743	-
145624	PWAR1	0.436554	7448	-	0.428611	7606	-
388077	IGHV1OR15-1	0.436545	7684	-	0.428582	8168	-
100422935	MIR3118-4	0.436531	8007	-	0.428684	5780	-
791114	PWRN1	0.436511	8449	-	0.428604	7779	-
727924	LINC02203	0.436487	8788	-	0.428527	8547	-
791115	PWRN2	0.436445	9047	-	0.42859	8045	-
100287399	POTEB2	0.4073	10697	-	0.389249	11068	-
403226	OR11J5P	0.403429	10922	-	0.392282	10872	-
23191	CYFIP1	0.401283	11078	E2	0.500316	2135	-
100033432	SNORD116-21	0.399476	11197	-	0.384636	11400	-
100132979	GOLGA8DP	0.399026	11229	-	0.385392	11334	-
100033431	SNORD116-20	0.395109	11516	-	0.36612	12767	-
100033445	SNORD115-8	0.394598	11551	-	0.376956	11955	-
338427	SNORD108	0.393503	11629	-	0.355222	13659	-
23742	NPAP1	0.393131	11655	-	0.373553	12197	-
642311	BMS1P15	0.39049	11876	-	0.378353	11861	-
81614	NIPA2	0.381296	12625	E3-E4	0.497833	2213	-
91380	SNORD107	0.375416	13146	-	0.354834	13692	-
347686	SNORD64	0.373109	13326	-	0.351926	13936	-
283755	HERC2P3	0.371673	13440	-	0.349514	14135	-
100033603	SNORD115-21	0.371225	13481	-	0.319692	16679	-
727914	BMS1P16	0.357029	14720	-	0.333446	15459	-
100033814	SNORD115-40	0.356856	14733	-	0.31058	17464	-
338428	SNORD109A	0.355819	14830	-	0.358119	13414	-
727832	GOLGA6L6	0.352839	15104	-	0.334078	15416	-
100033822	SNORD115-48	0.352765	15111	-	0.315955	17018	-
100033440	SNORD115-3	0.347246	15621	-	0.334785	15361	-
7681	MKRN3	0.341582	16095	-	0.357189	13488	-
100033820	SNORD116-28	0.340689	16170	-	0.310115	17505	-
100033426	SNORD116-14	0.340331	16221	-	0.320685	16592	-
100033416	SNORD116-4	0.338553	16362	-	0.311618	17376	-
390539	OR4N3P	0.331654	17008	-	0.310537	17469	-
100033447	SNORD115-10	0.328439	17314	-	0.324219	16280	-
390535	GOLGA8EP	0.327926	17368	-	0.315764	17036	-
100033433	SNORD116-22	0.325997	17554	-	0.301615	18201	-
390531	IGHV1OR15-9	0.319698	18078	-	0.290426	19148	-
100033428	SNORD116-16	0.318974	18161	-	0.30203	18166	-
100033418	SNORD116-6	0.317787	18281	-	0.307488	17714	-
81109	OR11K1P	0.317329	18326	-	0.26082	21447	-
100033424	SNORD116-12	0.317016	18357	-	0.291984	19001	-
4948	OCA2	0.316739	18383	Negative	0.278936	20089	Negative
100033815	SNORD115-41	0.316069	18452	-	0.286193	19498	-
100033413	SNORD116-1	0.315255	18540	-	0.28444	19622	-
100033453	SNORD115-15	0.313498	18684	-	0.285519	19547	-
283694	OR4N4	0.313489	18687	-	0.299616	18370	-
100033414	SNORD116-2	0.312467	18780	-	0.292525	18960	-
100033821	SNORD116-29	0.312066	18819	-	0.302488	18122	-
388076	RPS8P10	0.311701	18846	-	0.304088	18001	-
100033430	SNORD116-18	0.3067	19275	-	0.288923	19276	-
100033422	SNORD116-10	0.306608	19286	-	0.272717	20580	-
646243	CXADRP2	0.302507	19640	-	0.282916	19756	-
6638	SNRPN	0.297732	20039	-	0.280129	19991	-
606	NBEAP1	0.297386	20067	-	0.269462	20815	-
100036564	SNORD115-27	0.297253	20077	-	0.265001	21157	-
283767	GOLGA6L1	0.294453	20299	-	0.264984	21160	-
100033434	SNORD116-23	0.294302	20312	-	0.277086	20224	-
100033439	SNORD116-27	0.293395	20393	-	0.284966	19578	-
100033437	SNORD115-2	0.291614	20552	-	0.244733	22516	-
100033438	SNORD116-26	0.29145	20563	-	0.265636	21111	-
100033427	SNORD116-15	0.290613	20626	-	0.269096	20840	-
100033800	SNORD115-23	0.289805	20706	-	0.269272	20835	-
8926	SNURF	0.288716	20788	-	0.274035	20478	-
100033807	SNORD115-33	0.288022	20835	-	0.262171	21350	-
100033805	SNORD115-31	0.28346	21178	-	0.244317	22539	-
100033436	SNORD116-25	0.278749	21524	-	0.255811	21797	-
440225	NF1P2	0.272114	21959	-	0.219718	23848	-
100033811	SNORD115-37	0.26717	22313	-	0.238599	22872	-
100033441	SNORD115-4	0.267009	22322	-	0.223297	23670	-
283796	GOLGA8IP	0.265087	22464	-	0.234015	23107	-
283685	GOLGA6L2	0.264886	22481	-	0.247179	22366	-
57194	ATP10A	0.264633	22499	E2	0.371579	12327	-
100033809	SNORD115-35	0.262757	22629	-	0.228052	23444	-
338429	SNORD109B	0.258212	22912	-	0.2362	22970	-
100033425	SNORD116-13	0.258045	22930	-	0.238559	22875	-
503519	LINC00929	0.256279	23038	-	0.25058	22158	-
100033812	SNORD115-38	0.250862	23333	-	0.230074	23324	-
400322	HERC2P2	0.246159	23603	-	0.218528	23886	-
100033444	SNORD115-7	0.237085	24041	-	0.212039	24198	-
348120	LINC01193	0.233671	24188	-	0.202171	24586	-
647436	RPL5P1	0.224244	24543	-	0.222079	23728	-
100033806	SNORD115-32	0.221513	24647	-	0.186803	25040	-
100033423	SNORD116-11	0.211977	24934	-	0.184081	25117	-
100033451	SNORD115-14	0.209934	24998	-	0.169694	25408	-
390538	OR4M2	0.181479	25510	-	0.156932	25573	-

### Sheet: 15q13.3
Gene ID	Gene Name	ASD Risk Probability	DeepND ASD Ranking	ASD Evidence Level	ID Risk Probability	DeepND ID Ranking	ID Evidence Level
51621	KLF13	0.605083	1286	-	0.531126	1415	-
342184	FMN1	0.577906	1679	-	0.499722	2155	-
161725	OTUD7A	0.520295	2772	E2	0.592968	576	-
1139	CHRNA7	0.480834	3872	-	0.439915	4497	-
89838	ULK4P1	0.436543	7765	-	0.428577	8230	-
6447	SCG5	0.391463	11796	-	0.425549	8744	-
6263	RYR3	0.387538	12125	-	0.328945	15853	-
54893	MTMR10	0.380157	12739	-	0.348514	14210	-
728047	GOLGA8O	0.369738	13609	-	0.352332	13899	-
653125	GOLGA8K	0.360848	14356	-	0.34728	14324	-
26585	GREM1	0.341534	16098	-	0.306747	17771	-
22909	FAN1	0.330845	17089	E3-E4	0.400298	10312	-
643699	GOLGA8N	0.31916	18145	-	0.305758	17862	-
283711	UBE2CP4	0.315489	18515	-	0.308981	17584	-
4308	TRPM1	0.280226	21416	E2	0.408878	9730	-
9824	ARHGAP11A	0.279011	21506	-	0.285002	19576	-

### Sheet: 1q21.1
Gene ID	Gene Name	ASD Risk Probability	DeepND ASD Ranking	ASD Evidence Level	ID Risk Probability	DeepND ID Ranking	ID Evidence Level
284615	ANKRD34A	0.695363	424	-	0.665906	179	-
29761	USP25	0.652732	759	-	0.543613	1174	-
4685	NCAM2	0.633757	933	-	0.585465	634	-
647135	SRGAP2B	0.573967	1744	-	0.50323	2049	-
1525	CXADR	0.541583	2334	-	0.521814	1629	-
9939	RBM8A	0.480595	3879	Negative	0.416617	9251	Negative
10623	POLR3C	0.439428	5453	-	0.425676	8736	-
100132417	FCGR1CP	0.436655	5700	-	0.428675	5973	-
100288805	HYDIN2	0.436598	6355	-	0.428751	5137	-
100132733	ANKRD20A13P	0.436527	8129	-	0.428589	8070	-
149013	NBPF12	0.436518	8308	-	0.42866	6322	-
378819	RPL37P4	0.424908	9672	-	0.413404	9460	-
114814	GNRHR2	0.422706	9786	-	0.390015	11013	-
5565	PRKAB2	0.415956	10174	-	0.388118	11144	-
653519	GPR89A	0.415557	10205	-	0.383516	11479	-
27246	RNF115	0.414695	10257	-	0.380128	11734	-
8799	PEX11B	0.408412	10629	-	0.416967	9226	-
54051	FDPSP6	0.406577	10740	-	0.415363	9338	-
10628	TXNIP	0.404648	10849	-	0.372124	12286	-
171423	PDIA3P1	0.404463	10866	-	0.462293	3495	-
54149	C21ORF91	0.393332	11636	-	0.448187	4101	-
2330	FMO5	0.391432	11799	-	0.383784	11460	-
246312	C21ORF91-OT1	0.391413	11801	-	0.37633	11993	-
388815	MIR99AHG	0.388539	12043	-	0.420243	9053	-
84265	POLR3GL	0.387424	12133	-	0.380377	11709	-
10401	PIAS3	0.373668	13277	-	0.372424	12278	-
200025	PFN1P3	0.369459	13631	-	0.362857	13030	-
100132406	NBPF10	0.362696	14206	-	0.318379	16813	-
728833	FAM72D	0.360693	14370	-	0.341145	14813	-
284565	NBPF15	0.356698	14750	-	0.317826	16864	-
200035	NUDT17	0.349206	15434	-	0.358587	13378	-
5651	TMPRSS15	0.333854	16775	-	0.281399	19878	-
140578	CHODL	0.330797	17095	-	0.296532	18620	-
653214	PPIAP22	0.324875	17637	-	0.344775	14529	-
440686	HIST2H3PS2	0.317982	18253	-	0.311064	17425	-
10950	BTG3	0.30573	19362	-	0.308398	17634	-
54044	KRT18P2	0.300129	19822	-	0.255173	21834	-
54075	CHODL-AS1	0.297629	20048	-	0.263875	21237	-
5174	PDZK1	0.297278	20076	-	0.26963	20801	-
54015	VDAC2P1	0.296448	20140	-	0.265151	21137	-
388677	NOTCH2NLA	0.293461	20382	E3-E4	0.319957	16655	-
387486	LINC00320	0.293258	20411	-	0.292345	18978	-
9557	CHD1L	0.291975	20514	-	0.28	20011	-
128077	LIX1L	0.289405	20731	-	0.308123	17660	-
11126	CD160	0.280897	21369	-	0.250679	22150	-
378828	LINC00317	0.276074	21706	-	0.24095	22736	-
148741	ANKRD35	0.269748	22119	-	0.248179	22294	-
8515	ITGA10	0.269083	22157	-	0.278408	20123	-
54143	LINC00308	0.234464	24148	-	0.208266	24359	-
148738	HJV	0.217341	24759	Negative	0.202234	24584	Negative

### Sheet: 22q11
Gene ID	Gene Name	ASD Risk Probability	DeepND ASD Ranking	ASD Evidence Level	ID Risk Probability	DeepND ID Ranking	ID Evidence Level
57553	MICAL3	0.751929	191	-	0.676232	147	-
23384	SPECC1L	0.711351	345	-	0.623059	369	-
5297	PI4KA	0.685528	488	-	0.625191	354	-
27439	TMEM121B	0.657336	709	-	0.604222	500	-
129049	SGSM1	0.656961	712	-	0.566389	838	-
5594	MAPK1	0.653955	745	-	0.646921	256	-
2781	GNAZ	0.649011	788	-	0.549114	1093	-
7290	HIRA	0.623875	1037	-	0.533581	1362	-
79680	RTL10	0.589989	1497	-	0.566805	833	-
23523	CABIN1	0.564685	1872	-	0.514617	1788	-
7621	ZNF70	0.531775	2517	-	0.457159	3705	-
5413	SEPTIN5	0.523673	2699	-	0.444827	4253	-
23786	BCL2L13	0.512066	2986	-	0.496358	2265	-
2812	GP1BB	0.508784	3070	Negative	0.393367	10779	Negative
54584	GNB1L	0.507344	3109	E3-E4	0.564939	859	-
65078	RTN4R	0.502233	3257	-	0.465496	3354	-
29801	ZDHHC8	0.502018	3263	-	0.412544	9524	-
51586	MED15	0.495353	3436	-	0.417655	9195	-
8940	TOP3B	0.492054	3539	E3-E4	0.497761	2214	-
6545	SLC7A4	0.49072	3570	-	0.437179	4628	-
1399	CRKL	0.490063	3586	-	0.460602	3575	-
54487	DGCR8	0.484612	3752	-	0.454614	3811	-
9609	RAB36	0.483101	3788	-	0.416653	9248	-
55670	PEX26	0.466933	4366	-	0.441171	4429	-
9342	SNAP29	0.46646	4385	-	0.340283	14893	-
128977	C22ORF39	0.460555	4581	-	0.437544	4606	-
6634	SNRPD3	0.455799	4766	-	0.421748	8951	-
84861	KLHL22	0.452921	4875	-	0.403864	10053	-
140883	ZNF280B	0.450096	5010	-	0.419006	9114	-
30847	CECR9	0.447563	5110	-	0.427708	8635	-
7625	ZNF74	0.446148	5164	-	0.422094	8932	-
9647	PPM1F	0.444983	5219	-	0.406466	9890	-
85379	KIAA1671	0.444121	5262	-	0.367694	12626	-
29797	POM121L8P	0.442193	5342	-	0.420364	9048	-
23617	TSSK2	0.438478	5494	-	0.413902	9431	-
613	BCR	0.438086	5518	Negative	0.390498	10975	Negative
26226	FBXW4P1	0.436853	5584	-	0.38512	11364	-
388885	RPS10P29	0.436751	5591	-	0.428711	5371	-
25774	GSTT4	0.436677	5624	-	0.428738	5179	-
100423025	MIR3198-1	0.436647	5749	-	0.428721	5271	-
25786	DGCR11	0.436634	5849	-	0.42867	6084	-
25787	DGCR9	0.436621	5981	-	0.428724	5245	-
7152	TOP1P2	0.436618	6025	-	0.428671	6059	-
8215	DVL1P1	0.436616	6056	-	0.428663	6246	-
200298	LINC00528	0.436603	6246	-	0.428712	5367	-
728226	GGTLC3	0.436599	6349	-	0.428649	6607	-
26222	DGCR10	0.436596	6389	-	0.428693	5622	-
3544	IGLL2P	0.436582	6726	-	0.428727	5226	-
729461	FAM230J	0.436571	6984	-	0.428604	7780	-
503637	DUXAP8	0.436564	7181	-	0.428678	5911	-
91219	ABHD17AP5	0.436563	7199	-	0.428617	7461	-
100271044	RPL8P5	0.436552	7489	-	0.428705	5460	-
728229	TMEM191B	0.43655	7565	-	0.428571	8297	-
150185	LINC00895	0.436537	7887	-	0.428594	7964	-
25784	DGCR12	0.436508	8509	-	0.428648	6626	-
3535	IGL	0.436477	8869	-	0.428563	8359	-
96610	BMS1P20	0.434827	9171	-	0.408236	9773	-
4282	MIF	0.428638	9473	-	0.437118	4632	-
284889	MIF-AS1	0.426755	9580	-	0.43708	4634	-
150244	ZDHHC8P1	0.425763	9633	-	0.41627	9276	-
23119	HIC2	0.42424	9702	-	0.355358	13649	-
27443	CECR2	0.422629	9793	E3-E4	0.412799	9508	-
29799	YPEL1	0.421212	9867	-	0.381194	11639	-
9993	DGCR2	0.419644	9969	-	0.425858	8727	-
91319	DERL3	0.418301	10037	-	0.417861	9185	-
51733	UPB1	0.414268	10280	-	0.260362	21481	-
641379	ARL5AP4	0.41176	10453	-	0.401098	10263	-
1416	CRYBB2P1	0.407884	10665	-	0.404884	9985	-
28850	IGKV1OR22-5	0.403057	10956	-	0.378428	11856	-
646023	ADORA2A-AS1	0.401099	11092	-	0.333799	15434	-
23749	YME1L1P1	0.400729	11118	-	0.38606	11297	-
28810	IGLV2-34	0.398839	11245	-	0.380285	11719	-
653689	GSTT2B	0.396159	11448	-	0.353333	13810	-
6598	SMARCB1	0.393762	11613	-	0.286915	19431	-
28793	IGLV3-25	0.393519	11626	-	0.3798	11760	-
7332	UBE2L3	0.392892	11674	-	0.388086	11151	-
26220	DGCR5	0.391754	11775	-	0.332674	15536	-
2953	GSTT2	0.391004	11833	-	0.357066	13500	-
23752	TSSK1A	0.388952	12001	-	0.384273	11425	-
1415	CRYBB2	0.388228	12068	-	0.352981	13847	-
28823	IGLV1-44	0.38773	12104	-	0.383613	11472	-
85359	DGCR6L	0.387366	12138	-	0.406781	9871	-
440804	RIMBP3B	0.386222	12232	-	0.363435	12983	-
23759	PPIL2	0.383666	12427	-	0.373678	12189	-
150223	YDJC	0.383555	12434	-	0.413	9484	-
8220	ESS2	0.383392	12449	-	0.366048	12776	-
28830	IGLJ4	0.383105	12474	-	0.374792	12109	-
80764	THAP7	0.380871	12668	-	0.454241	3824	-
421	ARVCF	0.379899	12762	-	0.351341	13998	-
164592	CCDC116	0.378091	12917	-	0.351203	14008	-
729495	ABHD17AP4	0.375854	13099	-	0.353148	13833	-
646074	POM121L10P	0.375415	13147	-	0.355475	13636	-
28847	IGKV2OR22-4	0.372036	13410	-	0.33493	15350	-
129025	ZNF280A	0.371507	13455	-	0.334439	15394	-
645426	TMEM191C	0.369507	13627	-	0.390559	10972	-
85376	RIMBP3	0.368874	13677	-	0.345519	14460	-
529	ATP6V1E1	0.368242	13731	-	0.374525	12128	-
27156	RSPH14	0.368031	13752	-	0.371955	12303	-
28797	IGLV3-19	0.367838	13769	-	0.335613	15290	-
6899	TBX1	0.36712	13830	-	0.337096	15169	-
91227	GGTLC2	0.365221	14011	-	0.3441	14586	-
28802	IGLV3-12	0.364638	14058	-	0.338961	15001	-
29802	VPREB3	0.3641	14094	-	0.345176	14497	-
723778	MIR650	0.36073	14369	-	0.354045	13764	-
66035	SLC2A11	0.360246	14421	-	0.349422	14140	-
27437	HSFY1P1	0.360024	14438	-	0.335493	15295	-
100130418	CECR7	0.359921	14447	-	0.335855	15265	-
8218	CLTCL1	0.359713	14463	E3-E4	0.348877	14186	-
400916	CHCHD10	0.357538	14677	-	0.347962	14266	-
8214	DGCR6	0.356178	14794	-	0.347089	14341	-
28834	IGLC7	0.356074	14802	-	0.311131	17419	-
10587	TXNRD2	0.355807	14832	-	0.356562	13533	-
135	ADORA2A	0.355803	14834	E3-E4	0.323884	16315	-
150221	RIMBP3C	0.35475	14933	-	0.343703	14620	-
388849	CCDC188	0.351916	15181	-	0.353077	13837	-
8216	LZTR1	0.348328	15521	E1	0.36773	12622	-
2928	GSC2	0.348223	15529	-	0.322762	16419	-
3530	IGKV1OR22-1	0.347939	15561	-	0.329092	15835	-
23753	SDF2L1	0.346677	15664	-	0.343142	14669	-
28784	IGLV4-69	0.344501	15847	-	0.329803	15774	-
91355	LRP5L	0.344452	15852	-	0.325938	16140	-
644165	BCRP3	0.344213	15874	-	0.33956	14950	-
51807	TUBA8	0.343884	15900	-	0.235646	23008	-
400892	BCRP2	0.341158	16130	-	0.323021	16399	-
728233	PI4KAP1	0.340558	16187	-	0.337947	15091	-
1417	CRYBB3	0.340489	16196	-	0.323086	16394	-
81061	OR11H1	0.339425	16290	-	0.312181	17327	-
91179	SCARF2	0.336966	16504	-	0.295515	18704	-
7353	UFD1	0.336907	16516	-	0.352083	13919	-
2679	GGT3P	0.336346	16572	-	0.337997	15085	-
28776	IGLV7-43	0.336306	16576	-	0.292619	18952	-
255349	TMEM211	0.3346	16725	-	0.308297	17645	-
51233	DRICH1	0.332232	16945	-	0.328622	15878	-
128989	TANGO2	0.331668	17006	-	0.325851	16150	-
440822	PIWIL3	0.329875	17180	-	0.316035	17011	-
3542	IGLC6	0.329481	17215	-	0.264134	21218	-
28831	IGLJ3	0.327762	17383	-	0.295817	18680	-
9127	P2RX6	0.32765	17392	-	0.343802	14610	-
51816	ADA2	0.326606	17498	-	0.341975	14754	-
388882	FAM230I	0.326423	17517	-	0.300725	18272	-
23765	IL17RA	0.325895	17560	-	0.273339	20536	-
28785	IGLV4-60	0.325576	17587	-	0.31283	17279	-
100130717	HDHD5-AS1	0.324146	17705	-	0.306883	17756	-
28778	IGLV6-57	0.323636	17748	-	0.302629	18109	-
3543	IGLL1	0.32363	17750	Negative	0.300935	18250	Negative
27440	HDHD5	0.321123	17945	-	0.366826	12700	-
91353	IGLL3P	0.319382	18116	-	0.322425	16439	-
28825	IGLV1-40	0.318815	18180	-	0.306815	17767	-
2678	GGT1	0.316442	18416	-	0.295334	18721	-
28826	IGLV1-36	0.315473	18518	-	0.291558	19048	-
6576	SLC25A1	0.314301	18605	-	0.346943	14349	-
27442	CECR3	0.314106	18621	-	0.283753	19683	-
28803	IGLV3-10	0.31328	18703	-	0.292971	18921	-
83606	GUCD1	0.312665	18751	-	0.303751	18021	-
728441	GGT2	0.31226	18801	-	0.291674	19032	-
729838	GGTLC4P	0.308857	19102	-	0.282908	19759	-
28816	IGLV2-11	0.308153	19159	-	0.269678	20796	-
11274	USP18	0.305237	19420	-	0.310393	17482	-
150248	C22ORF15	0.30478	19460	-	0.267496	20974	-
637	BID	0.302948	19618	-	0.301977	18175	-
644768	SLC9B1P4	0.302124	19680	-	0.290628	19136	-
375133	PI4KAP2	0.301049	19756	-	0.283216	19732	-
29774	POM121L9P	0.299439	19881	-	0.287223	19411	-
128954	GAB4	0.298718	19941	-	0.302045	18162	-
150160	CCT8L2	0.298261	19981	-	0.26627	21067	-
25812	POM121L1P	0.298217	19988	-	0.273198	20544	-
84222	TMEM191A	0.296328	20153	-	0.259337	21562	-
440799	P2RX6P	0.295684	20199	-	0.247592	22341	-
28815	IGLV2-14	0.29466	20282	-	0.261777	21383	-
439931	THAP7-AS1	0.291045	20590	-	0.284414	19626	-
26957	ABCD1P4	0.28739	20891	-	0.271993	20633	-
8318	CDC45	0.285679	21019	-	0.286326	19489	-
400891	LRRC74B	0.285452	21031	-	0.228895	23397	-
373856	USP41	0.285447	21032	-	0.250744	22149	-
113691	TUBA3FP	0.285149	21053	-	0.283391	19718	-
23784	POTEH	0.282498	21255	-	0.252177	22036	-
4320	MMP11	0.280046	21429	-	0.26085	21444	-
28773	IGLV9-49	0.273813	21850	-	0.234535	23070	-
5902	RANBP1	0.270745	22044	-	0.271397	20672	-
150209	AIFM3	0.270608	22056	-	0.228235	23439	-
388886	LRRC75B	0.269683	22122	-	0.296511	18623	-
3538	IGLC2	0.267783	22268	-	0.261108	21418	-
56241	SUSD2	0.266787	22340	-	0.219715	23849	-
1652	DDT	0.265636	22429	-	0.265023	21153	-
28796	IGLV3-21	0.265164	22455	-	0.2494	22226	-
150197	LINC00896	0.264236	22536	-	0.238208	22894	-
28786	IGLV4-3	0.263165	22603	-	0.239744	22815	-
3053	SERPIND1	0.259522	22827	-	0.231906	23229	-
387590	TPTEP1	0.259008	22861	-	0.248817	22258	-
3539	IGLC3	0.258171	22918	-	0.245178	22484	-
7441	VPREB1	0.255253	23102	-	0.206535	24430	-
100037417	DDTL	0.253796	23177	-	0.258932	21588	-
64976	MRPL40	0.252203	23270	-	0.249791	22202	-
645348	TUBA3GP	0.251543	23305	-	0.225156	23597	-
27037	TRMT2A	0.250946	23331	-	0.278232	20140	-
28822	IGLV1-47	0.237352	24023	-	0.21456	24082	-
100423062	IGLL5	0.235256	24122	-	0.214444	24086	-
3537	IGLC1	0.233203	24203	-	0.217718	23919	-
266747	RGL4	0.232647	24229	-	0.208774	24338	-
150165	XKR3	0.232429	24241	-	0.203689	24534	-
641457	CRIP1P4	0.231037	24301	-	0.222236	23716	-
23532	PRAME	0.22914	24371	-	0.201092	24620	-
28781	IGLV5-45	0.225009	24514	-	0.208572	24349	-
1312	COMT	0.219448	24691	-	0.2492	22237	-
83733	SLC25A18	0.215699	24802	-	0.240028	22798	-
5625	PRODH	0.215132	24827	E2	0.22827	23438	-
28814	IGLV2-18	0.211535	24945	-	0.205427	24474	-
649179	PRAMENP	0.205789	25095	-	0.151438	25633	-
7122	CLDN5	0.1996	25244	-	0.179718	25209	-
91316	GUSBP11	0.192912	25370	-	0.17259	25357	-
28833	IGLJ1	0.183307	25487	-	0.172615	25355	-
2687	GGT5	0.15155	25748	-	0.148198	25660	-

### Sheet: 22q11.21-22
Gene ID	Gene Name	ASD Risk Probability	DeepND ASD Ranking	ASD Evidence Level	ID Risk Probability	DeepND ID Ranking	ID Evidence Level
57553	MICAL3	0.751929	191	-	0.676232	147	-
5297	PI4KA	0.685528	488	-	0.625191	354	-
5594	MAPK1	0.653955	745	-	0.646921	256	-
2781	GNAZ	0.649011	788	-	0.549114	1093	-
7290	HIRA	0.623875	1037	-	0.533581	1362	-
79680	RTL10	0.589989	1497	-	0.566805	833	-
5413	SEPTIN5	0.523673	2699	-	0.444827	4253	-
23786	BCL2L13	0.512066	2986	-	0.496358	2265	-
2812	GP1BB	0.508784	3070	Negative	0.393367	10779	Negative
54584	GNB1L	0.507344	3109	E3-E4	0.564939	859	-
65078	RTN4R	0.502233	3257	-	0.465496	3354	-
29801	ZDHHC8	0.502018	3263	-	0.412544	9524	-
51586	MED15	0.495353	3436	-	0.417655	9195	-
8940	TOP3B	0.492054	3539	E3-E4	0.497761	2214	-
6545	SLC7A4	0.49072	3570	-	0.437179	4628	-
1399	CRKL	0.490063	3586	-	0.460602	3575	-
54487	DGCR8	0.484612	3752	-	0.454614	3811	-
55670	PEX26	0.466933	4366	-	0.441171	4429	-
9342	SNAP29	0.46646	4385	-	0.340283	14893	-
128977	C22ORF39	0.460555	4581	-	0.437544	4606	-
84861	KLHL22	0.452921	4875	-	0.403864	10053	-
140883	ZNF280B	0.450096	5010	-	0.419006	9114	-
7625	ZNF74	0.446148	5164	-	0.422094	8932	-
9647	PPM1F	0.444983	5219	-	0.406466	9890	-
29797	POM121L8P	0.442193	5342	-	0.420364	9048	-
23617	TSSK2	0.438478	5494	-	0.413902	9431	-
100423025	MIR3198-1	0.436647	5749	-	0.428721	5271	-
25786	DGCR11	0.436634	5849	-	0.42867	6084	-
25787	DGCR9	0.436621	5981	-	0.428724	5245	-
8215	DVL1P1	0.436616	6056	-	0.428663	6246	-
200298	LINC00528	0.436603	6246	-	0.428712	5367	-
728226	GGTLC3	0.436599	6349	-	0.428649	6607	-
26222	DGCR10	0.436596	6389	-	0.428693	5622	-
729461	FAM230J	0.436571	6984	-	0.428604	7780	-
91219	ABHD17AP5	0.436563	7199	-	0.428617	7461	-
100271044	RPL8P5	0.436552	7489	-	0.428705	5460	-
728229	TMEM191B	0.43655	7565	-	0.428571	8297	-
150185	LINC00895	0.436537	7887	-	0.428594	7964	-
25784	DGCR12	0.436508	8509	-	0.428648	6626	-
96610	BMS1P20	0.434827	9171	-	0.408236	9773	-
23119	HIC2	0.42424	9702	-	0.355358	13649	-
29799	YPEL1	0.421212	9867	-	0.381194	11639	-
9993	DGCR2	0.419644	9969	-	0.425858	8727	-
28810	IGLV2-34	0.398839	11245	-	0.380285	11719	-
28793	IGLV3-25	0.393519	11626	-	0.3798	11760	-
7332	UBE2L3	0.392892	11674	-	0.388086	11151	-
26220	DGCR5	0.391754	11775	-	0.332674	15536	-
23752	TSSK1A	0.388952	12001	-	0.384273	11425	-
28823	IGLV1-44	0.38773	12104	-	0.383613	11472	-
85359	DGCR6L	0.387366	12138	-	0.406781	9871	-
440804	RIMBP3B	0.386222	12232	-	0.363435	12983	-
23759	PPIL2	0.383666	12427	-	0.373678	12189	-
150223	YDJC	0.383555	12434	-	0.413	9484	-
8220	ESS2	0.383392	12449	-	0.366048	12776	-
28830	IGLJ4	0.383105	12474	-	0.374792	12109	-
80764	THAP7	0.380871	12668	-	0.454241	3824	-
421	ARVCF	0.379899	12762	-	0.351341	13998	-
164592	CCDC116	0.378091	12917	-	0.351203	14008	-
729495	ABHD17AP4	0.375854	13099	-	0.353148	13833	-
129025	ZNF280A	0.371507	13455	-	0.334439	15394	-
645426	TMEM191C	0.369507	13627	-	0.390559	10972	-
85376	RIMBP3	0.368874	13677	-	0.345519	14460	-
529	ATP6V1E1	0.368242	13731	-	0.374525	12128	-
27156	RSPH14	0.368031	13752	-	0.371955	12303	-
28797	IGLV3-19	0.367838	13769	-	0.335613	15290	-
6899	TBX1	0.36712	13830	-	0.337096	15169	-
91227	GGTLC2	0.365221	14011	-	0.3441	14586	-
28802	IGLV3-12	0.364638	14058	-	0.338961	15001	-
723778	MIR650	0.36073	14369	-	0.354045	13764	-
8218	CLTCL1	0.359713	14463	E3-E4	0.348877	14186	-
8214	DGCR6	0.356178	14794	-	0.347089	14341	-
28834	IGLC7	0.356074	14802	-	0.311131	17419	-
10587	TXNRD2	0.355807	14832	-	0.356562	13533	-
150221	RIMBP3C	0.35475	14933	-	0.343703	14620	-
388849	CCDC188	0.351916	15181	-	0.353077	13837	-
8216	LZTR1	0.348328	15521	E1	0.36773	12622	-
2928	GSC2	0.348223	15529	-	0.322762	16419	-
23753	SDF2L1	0.346677	15664	-	0.343142	14669	-
28784	IGLV4-69	0.344501	15847	-	0.329803	15774	-
51807	TUBA8	0.343884	15900	-	0.235646	23008	-
400892	BCRP2	0.341158	16130	-	0.323021	16399	-
728233	PI4KAP1	0.340558	16187	-	0.337947	15091	-
91179	SCARF2	0.336966	16504	-	0.295515	18704	-
7353	UFD1	0.336907	16516	-	0.352083	13919	-
2679	GGT3P	0.336346	16572	-	0.337997	15085	-
28776	IGLV7-43	0.336306	16576	-	0.292619	18952	-
128989	TANGO2	0.331668	17006	-	0.325851	16150	-
3542	IGLC6	0.329481	17215	-	0.264134	21218	-
28831	IGLJ3	0.327762	17383	-	0.295817	18680	-
9127	P2RX6	0.32765	17392	-	0.343802	14610	-
28785	IGLV4-60	0.325576	17587	-	0.31283	17279	-
28778	IGLV6-57	0.323636	17748	-	0.302629	18109	-
28825	IGLV1-40	0.318815	18180	-	0.306815	17767	-
28826	IGLV1-36	0.315473	18518	-	0.291558	19048	-
6576	SLC25A1	0.314301	18605	-	0.346943	14349	-
28803	IGLV3-10	0.31328	18703	-	0.292971	18921	-
728441	GGT2	0.31226	18801	-	0.291674	19032	-
28816	IGLV2-11	0.308153	19159	-	0.269678	20796	-
637	BID	0.302948	19618	-	0.301977	18175	-
375133	PI4KAP2	0.301049	19756	-	0.283216	19732	-
25812	POM121L1P	0.298217	19988	-	0.273198	20544	-
84222	TMEM191A	0.296328	20153	-	0.259337	21562	-
440799	P2RX6P	0.295684	20199	-	0.247592	22341	-
28815	IGLV2-14	0.29466	20282	-	0.261777	21383	-
439931	THAP7-AS1	0.291045	20590	-	0.284414	19626	-
8318	CDC45	0.285679	21019	-	0.286326	19489	-
400891	LRRC74B	0.285452	21031	-	0.228895	23397	-
373856	USP41	0.285447	21032	-	0.250744	22149	-
113691	TUBA3FP	0.285149	21053	-	0.283391	19718	-
28773	IGLV9-49	0.273813	21850	-	0.234535	23070	-
5902	RANBP1	0.270745	22044	-	0.271397	20672	-
150209	AIFM3	0.270608	22056	-	0.228235	23439	-
3538	IGLC2	0.267783	22268	-	0.261108	21418	-
28796	IGLV3-21	0.265164	22455	-	0.2494	22226	-
150197	LINC00896	0.264236	22536	-	0.238208	22894	-
28786	IGLV4-3	0.263165	22603	-	0.239744	22815	-
3053	SERPIND1	0.259522	22827	-	0.231906	23229	-
3539	IGLC3	0.258171	22918	-	0.245178	22484	-
7441	VPREB1	0.255253	23102	-	0.206535	24430	-
64976	MRPL40	0.252203	23270	-	0.249791	22202	-
645348	TUBA3GP	0.251543	23305	-	0.225156	23597	-
27037	TRMT2A	0.250946	23331	-	0.278232	20140	-
28822	IGLV1-47	0.237352	24023	-	0.21456	24082	-
100423062	IGLL5	0.235256	24122	-	0.214444	24086	-
3537	IGLC1	0.233203	24203	-	0.217718	23919	-
23532	PRAME	0.22914	24371	-	0.201092	24620	-
28781	IGLV5-45	0.225009	24514	-	0.208572	24349	-
1312	COMT	0.219448	24691	-	0.2492	22237	-
83733	SLC25A18	0.215699	24802	-	0.240028	22798	-
5625	PRODH	0.215132	24827	E2	0.22827	23438	-
28814	IGLV2-18	0.211535	24945	-	0.205427	24474	-
649179	PRAMENP	0.205789	25095	-	0.151438	25633	-
7122	CLDN5	0.1996	25244	-	0.179718	25209	-
28833	IGLJ1	0.183307	25487	-	0.172615	25355	-

### Sheet: 16p13
Gene ID	Gene Name	ASD Risk Probability	DeepND ASD Ranking	ASD Evidence Level	ID Risk Probability	DeepND ID Ranking	ID Evidence Level
1387	CREBBP	0.881899	1	E1	0.761022	19	-
7874	USP7	0.819209	34	E2	0.723094	49	-
29855	UBN1	0.785844	85	-	0.713667	67	-
2903	GRIN2A	0.763082	151	E2	0.629678	334	-
23162	MAPK8IP3	0.729086	268	-	0.569886	803	-
57496	MRTFB	0.71969	305	E3-E4	0.547691	1117	-
21	ABCA3	0.671921	585	-	0.615068	423	-
57465	TBC1D24	0.645302	823	-	0.593289	574	-
4363	ABCC1	0.639287	871	-	0.570691	792	-
7249	TSC2	0.634361	924	E1	0.469621	3195	-
23295	MGRN1	0.62173	1062	-	0.531852	1397	-
57585	CRAMP1	0.621443	1066	-	0.569494	805	-
5170	PDPK1	0.616091	1143	-	0.491892	2409	-
23524	SRRM2	0.615677	1149	-	0.578682	698	-
84656	GLYR1	0.612982	1187	-	0.557835	945	-
23274	CLEC16A	0.60275	1316	-	0.56823	823	-
115	ADCY9	0.601725	1326	-	0.535881	1315	-
729993	SHISA9	0.59932	1363	-	0.493278	2371	-
18	ABAT	0.590276	1493	E2	0.539586	1247	-
29035	C16ORF72	0.586531	1552	-	0.507973	1941	-
9665	MARF1	0.567636	1838	-	0.520062	1673	-
9742	IFT140	0.562683	1901	-	0.51748	1725	-
29066	ZC3H7A	0.559925	1942	-	0.494827	2312	-
57524	CASKIN1	0.557038	2013	-	0.457544	3686	-
57799	RAB40C	0.53562	2451	-	0.464928	3382	-
5373	PMM2	0.534767	2469	-	0.48027	2788	-
146434	ZNF597	0.531404	2526	-	0.480638	2774	-
54715	RBFOX1	0.531204	2531	E2	0.503201	2051	-
23042	PDXDC1	0.530341	2559	-	0.486283	2590	-
408050	NOMO3	0.527542	2613	-	0.508223	1935	-
54700	RRN3	0.526289	2642	-	0.457301	3696	-
2935	GSPT1	0.52022	2774	-	0.454937	3794	-
115939	TSR3	0.513583	2951	-	0.503106	2055	-
146330	FBXL16	0.512185	2983	-	0.37621	12005	-
56052	ALG1	0.511008	3013	-	0.455353	3777	-
51283	BFAR	0.506528	3136	-	0.540491	1229	-
7627	ZNF75A	0.506002	3149	-	0.464443	3406	-
84464	SLX4	0.505973	3151	-	0.449885	4010	-
7727	ZNF174	0.495767	3425	-	0.478771	2841	-
91151	TIGD7	0.49343	3493	-	0.417732	9191	-
9143	SYNGR3	0.49088	3564	-	0.376424	11990	-
4992	OR1F1	0.490106	3585	-	0.420921	9011	-
84231	TRAF7	0.488822	3622	E1	0.541971	1201	-
9727	RAB11FIP3	0.486197	3710	-	0.367938	12603	-
8303	SNN	0.48584	3718	-	0.387944	11161	-
899	CCNF	0.485203	3733	-	0.466047	3333	-
10131	TRAP1	0.480763	3873	-	0.487194	2562	-
5073	PARN	0.478147	3958	-	0.45934	3616	-
4913	NTHL1	0.47543	4067	-	0.553816	1007	-
92017	SNX29	0.475164	4082	-	0.45069	3983	-
10273	STUB1	0.474758	4096	-	0.487329	2559	-
113000	RPUSD1	0.469728	4265	-	0.552484	1036	-
339123	JMJD8	0.467424	4349	-	0.493038	2377	-
4917	NTN3	0.461516	4552	-	0.43026	4995	-
79641	ROGDI	0.456515	4728	-	0.420973	9005	-
3029	HAGH	0.453435	4853	-	0.470765	3149	-
55313	CPPED1	0.452905	4876	-	0.451788	3927	-
2072	ERCC4	0.451897	4921	Negative	0.405397	9951	Negative
26048	ZNF500	0.451212	4962	-	0.410505	9636	-
8912	CACNA1H	0.448951	5053	E2	0.424032	8829	-
10921	RNPS1	0.448094	5085	-	0.432076	4891	-
7752	ZNF200	0.445268	5206	-	0.436767	4652	-
89927	BMERB1	0.444319	5255	-	0.417952	9175	-
57407	NMRAL1	0.443681	5280	-	0.455053	3791	-
29965	CDIP1	0.441064	5386	-	0.396164	10562	-
81889	FAHD1	0.438608	5491	-	0.466819	3306	-
54442	KCTD5	0.438433	5498	-	0.457609	3681	-
729480	RPL23AP5	0.436642	5785	-	0.428689	5701	-
64735	LINC00254	0.436617	6047	-	0.428694	5612	-
440335	SMIM22	0.436591	6513	-	0.428651	6541	-
283875	LINC00514	0.436587	6599	-	0.428701	5505	-
400500	BCAR4	0.436567	7097	-	0.428632	7049	-
283876	LINC00921	0.436558	7365	-	0.428634	7029	-
100129781	MIR193BHG	0.436553	7473	-	0.428638	6891	-
3041	HBAP1	0.43654	7811	-	0.428679	5872	-
81854	ZNF205-AS1	0.436511	8442	-	0.428577	8240	-
9384	COX6CP1	0.436503	8575	-	0.428601	7829	-
146336	SSTR5-AS1	0.436477	8862	-	0.428593	7995	-
7760	ZNF213	0.435162	9153	-	0.416614	9252	-
64718	UNKL	0.435149	9155	-	0.431755	4910	-
64223	MLST8	0.427545	9539	-	0.522615	1613	-
196483	EEF2KMT	0.425497	9648	-	0.436003	4677	-
197358	NLRC3	0.42532	9658	-	0.404757	9995	-
124402	UBALD1	0.423894	9720	-	0.433867	4795	-
65990	FAM173A	0.42046	9914	-	0.402904	10121	-
197342	EME2	0.418415	10034	-	0.409706	9687	-
10127	ZNF263	0.418189	10046	-	0.404858	9986	-
10573	MRPL28	0.416289	10156	-	0.405477	9944	-
398	ARHGDIG	0.414535	10263	-	0.323601	16348	-
146279	TEKT5	0.413455	10338	-	0.408655	9739	-
8312	AXIN1	0.410529	10507	Negative	0.282846	19768	Negative
65993	MRPS34	0.40999	10534	-	0.484028	2666	-
527	ATP6V0C	0.409761	10551	-	0.375444	12062	-
79585	CORO7	0.409701	10555	-	0.402157	10185	-
23059	CLUAP1	0.40757	10681	-	0.388944	11090	-
23420	NOMO1	0.405839	10781	-	0.40249	10152	-
64428	CIAO3	0.405593	10793	-	0.493761	2347	-
4993	OR2C1	0.403161	10948	-	0.393416	10773	-
9093	DNAJA3	0.400597	11129	-	0.432752	4848	-
90850	ZNF598	0.398651	11259	-	0.355876	13586	-
54985	HCFC1R1	0.396849	11401	-	0.403076	10100	-
6755	SSTR5	0.393128	11656	-	0.387361	11206	-
84309	NUDT16L1	0.393036	11669	-	0.411423	9585	-
84572	GNPTG	0.392089	11751	-	0.402272	10173	-
114984	FLYWCH2	0.391888	11767	-	0.397732	10476	-
54925	ZSCAN32	0.391343	11804	-	0.383343	11492	-
752014	CEMP1	0.388924	12006	-	0.395342	10630	-
283953	TMEM114	0.388672	12025	-	0.35628	13559	-
84264	HAGHL	0.388623	12035	-	0.39309	10804	-
1186	CLCN7	0.388249	12065	Negative	0.321677	16506	Negative
51005	AMDHD2	0.383779	12417	-	0.381818	11593	-
10942	PRSS21	0.382598	12502	-	0.356836	13515	-
84326	METTL26	0.382022	12562	E3-E4	0.476786	2919	-
146562	C16ORF71	0.381901	12572	-	0.340321	14889	-
79903	NAA60	0.381482	12609	-	0.393203	10794	-
23430	TPSD1	0.381481	12610	-	0.386488	11268	-
123811	FOPNL	0.38115	12637	-	0.416394	9269	-
5310	PKD1	0.379306	12812	Negative	0.347869	14282	Negative
26063	DECR2	0.378125	12914	-	0.385289	11347	-
780776	TVP23A	0.376982	13005	-	0.387449	11200	-
729978	NPIPB2	0.376026	13089	-	0.365939	12785	-
90861	JPT2	0.374904	13174	-	0.330483	15720	-
100288332	NPIPA5	0.374778	13183	-	0.35985	13241	-
8399	PLA2G10	0.374467	13205	-	0.363584	12973	-
26156	RSL1D1	0.371928	13418	-	0.394719	10682	-
84219	WDR24	0.371482	13458	-	0.385929	11302	-
30812	SOX8	0.370671	13535	-	0.377997	11896	-
10232	MSLN	0.370295	13567	-	0.348405	14222	-
117166	WFIKKN1	0.369531	13626	-	0.370907	12382	-
388199	PRR25	0.3694	13637	-	0.357807	13433	-
51172	NAGPA	0.366873	13851	-	0.33494	15349	-
730013	ABCC6P2	0.366541	13885	-	0.36412	12937	-
8131	NPRL3	0.366534	13887	-	0.393277	10787	-
646174	C16ORF90	0.366474	13891	-	0.356037	13573	-
255027	MPV17L	0.366395	13905	-	0.33538	15304	-
116028	RMI2	0.364083	14096	-	0.358185	13410	-
100151658	RNU7-63P	0.363991	14106	-	0.315503	17054	-
574042	SNORA10	0.363368	14153	-	0.338856	15012	-
10101	NUBP2	0.361569	14303	-	0.45008	4003	-
4682	NUBP1	0.361085	14339	-	0.363146	13008	-
10607	TBL3	0.360678	14372	-	0.416522	9258	-
3163	HMOX2	0.360413	14400	-	0.330958	15677	-
342346	C16ORF96	0.358896	14537	-	0.356849	13513	-
642799	NPIPA2	0.358852	14541	-	0.34172	14779	-
124093	CCDC78	0.358835	14545	-	0.237079	22937	-
51061	TXNDC11	0.356241	14788	-	0.319885	16664	-
124401	ANKS3	0.355612	14860	-	0.329534	15795	-
80178	TEDC2	0.354502	14957	-	0.351443	13987	-
7023	TFAP4	0.354444	14963	-	0.330084	15750	-
83886	PRSS27	0.354304	14982	-	0.334267	15409	-
724032	MIR662	0.353002	15101	-	0.323192	16385	-
64499	TPSB2	0.352378	15144	-	0.326331	16099	-
4350	MPG	0.351698	15202	-	0.415433	9333	-
54820	NDE1	0.350189	15336	-	0.326774	16051	-
729486	IL9RP3	0.350063	15344	-	0.337438	15133	-
9091	PIGQ	0.350021	15347	-	0.336574	15212	-
360226	PRSS41	0.350015	15348	-	0.32514	16194	-
64788	LMF1	0.345148	15797	-	0.317347	16899	-
390667	PTX4	0.344517	15846	-	0.323936	16311	-
254528	MEIOB	0.343972	15896	-	0.335794	15275	-
4210	MEFV	0.343728	15920	Negative	0.315511	17053	Negative
25880	TMEM186	0.342128	16048	-	0.347908	14274	-
9074	CLDN6	0.341052	16140	-	0.30617	17821	-
58531	PRM3	0.340263	16228	-	0.323407	16366	-
26788	SNORD60	0.33974	16268	-	0.324291	16276	-
51728	POLR3K	0.339566	16283	-	0.332841	15517	-
25837	RAB26	0.339424	16291	-	0.364195	12929	-
9894	TELO2	0.338244	16379	-	0.338304	15056	-
197350	CASP16P	0.337481	16455	-	0.317664	16874	-
5619	PRM1	0.336944	16508	-	0.309913	17515	-
84891	ZSCAN10	0.335565	16646	-	0.316692	16958	-
7177	TPSAB1	0.3345	16736	-	0.320098	16639	-
25823	TPSG1	0.332489	16911	-	0.331887	15602	-
79228	THOC6	0.332351	16931	-	0.30841	17633	-
51764	GNG13	0.331406	17028	-	0.306255	17815	-
5493	PPL	0.330967	17074	-	0.250032	22186	-
83986	FAM234A	0.330751	17100	-	0.305645	17875	-
124222	PAQR4	0.330388	17133	-	0.354598	13711	-
3483	IGFALS	0.328666	17286	-	0.310064	17510	-
100132169	WASIR2	0.328452	17311	-	0.322447	16438	-
7329	UBE2I	0.327379	17429	-	0.317822	16865	-
6187	RPS2	0.327311	17431	-	0.309113	17570	-
23589	CARHSP1	0.326431	17516	-	0.324822	16221	-
8938	BAIAP3	0.323734	17738	-	0.295503	18708	-
283871	PGP	0.323541	17760	-	0.32277	16416	-
6923	ELOB	0.322958	17802	-	0.35366	13797	-
84256	FLYWCH1	0.32236	17846	-	0.33497	15348	-
26784	SNORA64	0.321306	17931	-	0.304776	17948	-
650655	ABCA17P	0.32064	17988	-	0.315664	17043	-
653650	PDPK2P	0.318844	18175	-	0.287842	19361	-
390664	C1QTNF8	0.318155	18237	-	0.302416	18126	-
80063	ATF7IP2	0.317803	18279	-	0.280108	19993	-
146310	RNF151	0.317346	18324	-	0.280989	19917	-
26184	OR1F2P	0.315592	18508	-	0.294843	18764	-
1877	E4F1	0.315409	18527	-	0.312191	17326	-
124056	NOXO1	0.315112	18548	-	0.279894	20021	-
677844	SNORA78	0.31382	18651	-	0.300668	18275	-
9351	SLC9A3R2	0.312501	18774	-	0.276334	20286	-
7142	TNP2	0.310508	18949	-	0.260384	21477	-
1773	DNASE1	0.309632	19048	Negative	0.297165	18570	Negative
6650	CAPN15	0.308068	19168	-	0.270229	20755	-
64726	RPS20P2	0.307096	19237	-	0.294257	18828	-
9717	SEC14L5	0.306507	19290	-	0.268965	20853	-
51025	PAM16	0.30592	19349	-	0.340816	14846	-
283948	NHLRC4	0.303983	19533	-	0.275593	20333	-
100128788	SRRM2-AS1	0.303608	19566	-	0.300855	18262	-
79091	METTL22	0.30356	19568	-	0.338178	15071	-
84331	MCRIP2	0.301327	19729	-	0.288916	19277	-
6345	SRL	0.300587	19789	-	0.282495	19796	-
7755	ZNF205	0.300529	19797	-	0.306343	17808	-
4833	NME4	0.300001	19834	-	0.297618	18535	-
64386	MMP25	0.298985	19922	-	0.270193	20760	-
84662	GLIS2	0.29626	20158	Negative	0.26617	21079	Negative
124220	ZG16B	0.296172	20167	-	0.272854	20569	-
58986	TMEM8A	0.294023	20341	-	0.313646	17200	-
619553	MIR484	0.293549	20373	-	0.276923	20235	-
64063	PRSS22	0.293486	20379	-	0.268744	20870	-
5620	PRM2	0.293357	20398	-	0.250488	22161	-
4716	NDUFB10	0.292758	20451	-	0.307748	17688	-
197335	WDR90	0.292229	20494	-	0.276397	20276	-
51734	MSRB1	0.291207	20580	-	0.311938	17350	-
642778	NPIPA3	0.291033	20591	-	0.275444	20348	-
9080	CLDN9	0.29092	20598	-	0.284966	19577	-
79412	KREMEN2	0.290294	20666	-	0.253574	21945	-
90864	SPSB3	0.289478	20727	-	0.293057	18913	-
9088	PKMYT1	0.288096	20827	-	0.297096	18577	-
260429	PRSS33	0.287428	20888	-	0.263373	21267	-
64711	HS3ST6	0.284569	21094	-	0.252081	22047	-
6123	RPL3L	0.2842	21122	-	0.267643	20960	-
283951	C16ORF91	0.284196	21124	-	0.326352	16097	-
374677	WASH4P	0.283593	21166	-	0.272211	20617	-
114990	VASN	0.282786	21231	-	0.246356	22417	-
4832	NME3	0.282566	21248	-	0.317386	16891	-
9284	NPIPA1	0.279181	21490	-	0.266745	21030	-
645811	CCDC154	0.276877	21661	-	0.267512	20972	-
4261	CIITA	0.275001	21780	Negative	0.308808	17605	Negative
283869	NPW	0.273105	21888	-	0.273955	20486	-
55692	LUC7L	0.269191	22149	-	0.241092	22729	-
401827	MSLNL	0.267731	22275	-	0.247608	22339	-
124404	SEPTIN12	0.267396	22294	-	0.252012	22051	-
123803	NTAN1	0.266878	22333	-	0.243109	22606	-
124221	PRSS30P	0.265015	22467	-	0.280967	19918	-
9028	RHBDL1	0.264857	22483	-	0.269624	20802	-
146439	BICDL2	0.256665	23012	-	0.243525	22590	-
735301	SNHG9	0.256089	23051	-	0.244765	22513	-
2671	GFER	0.255899	23064	-	0.254803	21864	-
3050	HBZ	0.255758	23076	-	0.242625	22640	-
89941	RHOT2	0.254907	23122	-	0.259472	21546	-
63922	CHTF18	0.253655	23186	-	0.230602	23295	-
3049	HBQ1	0.250676	23347	-	0.225795	23565	-
123787	PRSS29P	0.247459	23537	-	0.226936	23507	-
28955	DEXI	0.246165	23602	-	0.26823	20917	-
608	TNFRSF17	0.236735	24060	-	0.212329	24188	-
1775	DNASE1L2	0.236132	24087	-	0.217005	23965	-
79622	SNRNP25	0.233385	24197	-	0.234788	23054	-
9516	LITAF	0.232137	24251	Negative	0.300009	18327	Negative
368	ABCC6	0.229312	24363	Negative	0.199431	24674	Negative
79652	TMEM204	0.229237	24370	-	0.216627	23979	-
79006	METRN	0.228501	24393	-	0.220401	23809	-
51330	TNFRSF12A	0.227009	24444	-	0.207381	24396	-
8786	RGS11	0.225997	24477	-	0.21067	24254	-
283870	BRICD5	0.224417	24536	-	0.22314	23677	-
64285	RHBDF1	0.223733	24568	-	0.224075	23645	-
9235	IL32	0.220742	24665	-	0.205166	24483	-
146325	PRR35	0.216471	24777	-	0.182626	25149	-
64714	PDIA2	0.211415	24951	-	0.216915	23969	-
2013	EMP2	0.211173	24960	-	0.237265	22929	-
8651	SOCS1	0.209095	25014	-	0.204651	24502	-
1632	ECI1	0.205742	25098	-	0.208658	24346	-
3042	HBM	0.195183	25321	-	0.179118	25221	-
4629	MYH11	0.174113	25589	Negative	0.220174	23825	Negative
146556	C16ORF89	0.15647	25729	-	0.184704	25096	-
3040	HBA2	0.136877	25791	Negative	0.129784	25776	Negative
3039	HBA1	0.11342	25818	Negative	0.0916198	25822	Negative

### Sheet: 17p11.2
Gene ID	Gene Name	ASD Risk Probability	DeepND ASD Ranking	ASD Evidence Level	ID Risk Probability	DeepND ID Ranking	ID Evidence Level
10743	RAI1	0.776962	111	E1	0.566791	834	-
23164	MPRIP	0.728625	269	-	0.676406	145	-
339263	LINC02693	0.696337	417	-	0.640471	278	-
140775	SMCR8	0.688154	471	-	0.633968	312	-
23326	USP22	0.594966	1434	-	0.503248	2047	-
146691	TOM1L2	0.572912	1758	-	0.476461	2929	-
2310	FOXO3B	0.55719	2009	-	0.528275	1470	-
9706	ULK2	0.5557	2041	-	0.47074	3151	-
11216	AKAP10	0.522875	2717	-	0.449203	4051	-
22905	EPN2	0.518152	2822	-	0.481861	2745	-
57336	ZNF287	0.514305	2931	-	0.422678	8900	-
7156	TOP3A	0.507005	3119	-	0.492182	2403	-
9487	PIGL	0.499767	3324	-	0.433451	4815	-
7732	RNF112	0.492289	3530	-	0.465947	3336	-
2314	FLII	0.470271	4245	-	0.448457	4089	-
224	ALDH3A2	0.467875	4332	-	0.399351	10364	-
729288	ZNF286B	0.4606	4577	-	0.423739	8834	-
51030	TVP23B	0.437342	5558	-	0.46324	3459	-
692232	692232	0.436643	5778	-	0.428655	6442	-
692087	SNORD49B	0.436583	6688	-	0.42867	6097	-
100134444	KCNJ18	0.436582	6731	-	0.428652	6515	-
140772	SMCR6	0.436562	7246	-	0.428721	5277	-
677882	SNORA59B	0.436521	8271	-	0.428681	5838	-
100129396	FAM106C	0.436516	8355	-	0.428641	6821	-
23666	UBBP4	0.436514	8397	-	0.428648	6625	-
5598	MAPK7	0.43382	9223	-	0.351564	13977	-
257468	MEIS3P2	0.432546	9283	-	0.374198	12148	-
8533	COPS3	0.430752	9373	-	0.415867	9297	-
147166	TRIM16L	0.425744	9638	-	0.436771	4651	-
57547	ZNF624	0.423379	9750	-	0.391285	10929	-
83450	DRC3	0.416164	10161	-	0.376412	11992	-
3768	KCNJ12	0.4117	10456	-	0.342113	14748	-
91647	ATPAF2	0.409803	10548	-	0.421722	8957	-
54890	ALKBH5	0.409562	10560	-	0.449123	4058	-
55090	MED9	0.408353	10635	-	0.396816	10525	-
10400	PEMT	0.40609	10765	-	0.432988	4838	-
390766	RNASEH1P2	0.405771	10784	-	0.401492	10232	-
79018	GID4	0.402449	11007	-	0.366663	12715	-
201164	PLD6	0.399722	11180	-	0.391579	10914	-
125206	SLC5A10	0.380677	12695	-	0.341722	14777	-
125170	MIEF2	0.377876	12932	-	0.410205	9655	-
644815	FAM83G	0.377859	12933	-	0.333462	15456	-
6720	SREBF1	0.373535	13288	-	0.355431	13643	-
26800	SNORD49A	0.373154	13323	-	0.3676	12632	-
339184	CCDC144NL	0.369815	13606	-	0.350623	14053	-
9720	CCDC144A	0.363898	14115	-	0.347161	14335	-
56953	NT5M	0.357029	14719	-	0.36699	12688	-
10517	FBXW10	0.356377	14776	-	0.335276	15313	-
162632	USP32P1	0.354131	14992	-	0.337393	15136	-
27170	COTL1P1	0.35163	15207	-	0.318257	16821	-
284047	CCDC144B	0.350239	15328	-	0.316078	17006	-
51393	TRPV2	0.350181	15337	-	0.309322	17558	-
256302	NATD1	0.343572	15932	-	0.309809	17522	-
348254	CCDC144CP	0.34021	16234	-	0.293879	18854	-
140771	SMCR5	0.339911	16256	-	0.314799	17109	-
7314	UBB	0.339212	16305	-	0.314742	17120	-
645027	EVPLL	0.338081	16390	-	0.297577	18540	-
5636	PRPSAP2	0.336624	16545	-	0.303982	18006	-
339240	KRT17P5	0.336599	16548	-	0.312979	17267	-
51655	RASD1	0.334391	16745	-	0.310225	17493	-
92521	SPECC1	0.329457	17216	-	0.329131	15831	-
201163	FLCN	0.328562	17297	Negative	0.267403	20982	Negative
284194	LGALS9B	0.324335	17688	-	0.299005	18421	-
220594	USP32P2	0.320683	17984	-	0.291512	19054	-
201288	NOS2P2	0.320636	17989	-	0.304917	17933	-
25979	DHRS7B	0.320631	17990	-	0.372494	12270	-
440416	CCDC144NL-AS1	0.316871	18371	-	0.303275	18064	-
780851	SNORD3A	0.314728	18570	-	0.286483	19472	-
644945	KRT16P3	0.31291	18729	-	0.30196	18176	-
218	ALDH3A1	0.311534	18865	-	0.305177	17912	-
5606	MAP2K3	0.309962	19009	-	0.308743	17612	-
80039	FAM106A	0.305	19441	-	0.30106	18235	-
400578	KRT16P2	0.304949	19443	-	0.278244	20139	-
400579	LINC02076	0.303767	19553	-	0.296343	18636	-
27077	B9D1	0.301108	19749	-	0.277279	20214	-
284123	FAM27E5	0.299354	19888	-	0.271292	20685	-
1819	DRG2	0.287913	20844	-	0.348961	14180	-
254272	TBC1D28	0.286001	21000	-	0.274673	20418	-
654346	LGALS9C	0.283938	21140	-	0.236017	22980	-
51168	MYO15A	0.281107	21357	Negative	0.270142	20761	Negative
201161	CENPV	0.276311	21693	-	0.288516	19309	-
400581	GRAPL	0.271181	22018	-	0.257659	21670	-
100462977	MTRNR2L1	0.268459	22203	-	0.245802	22447	-
146802	SLC47A2	0.266093	22384	-	0.221816	23742	-
256223	CDRT15L2	0.265408	22443	-	0.217255	23949	-
96597	TBC1D27P	0.261164	22728	-	0.221077	23777	-
10750	GRAP	0.259753	22815	-	0.247828	22321	-
3996	LLGL1	0.259035	22860	-	0.272335	20607	-
388341	LRRC75A	0.249714	23393	-	0.2266	23525	-
4239	MFAP4	0.230964	24304	-	0.2129	24157	-
6470	SHMT1	0.217222	24764	-	0.222914	23686	-
125144	SNHG29	0.215759	24800	-	0.197323	24737	-
23495	TNFRSF13B	0.18606	25460	Negative	0.15771	25568	Negative
55244	SLC47A1	0.138433	25788	-	0.134694	25756	-
